# Utilizing Evolutionary Conservation to Detect Deleterious Mutations and Improve Genomic Prediction in Cassava

**DOI:** 10.1101/2022.09.16.508169

**Authors:** Evan M Long, M. Cinta Romay, Edward S. Buckler, Kelly R Robbins

## Abstract

Cassava (*Manihot esculenta*) is an annual root crop which provides the major source of calories for over half a billion people around the world. Since its domestication ∼10,000 years ago, cassava has been largely clonally propagated through stem cuttings. Minimal sexual recombination has led to an accumulation of deleterious mutations made evident by heavy inbreeding depression. To locate and characterize these deleterious mutations, and to measure selection pressure across the cassava genome, we aligned 52 related Euphorbiaceae and other related species representing millions of years of evolution. With single base-pair resolution of genetic conservation, we used protein structure models, amino acid impact, and evolutionary conservation across the Euphorbiaceae to estimate evolutionary constraint. With known deleterious mutations, we aimed to improve genomic evaluations of plant performance through genomic prediction. We first tested this hypothesis through simulation utilizing multi-kernel GBLUP to predict simulated phenotypes across separate populations of cassava. Simulations showed a sizable increase of prediction accuracy when incorporating functional variants in the model when the trait was determined by <100 quantitative trait loci (QTL). Utilizing deleterious mutations and functional weights informed through evolutionary conservation, we saw improvements in genomic prediction accuracy that were dependent on trait and prediction. We showed the potential for using evolutionary information to track functional variation across the genome, in order to improve whole genome trait prediction. We anticipate that continued work to improve genotype accuracy and deleterious mutation assessment will lead to improved genomic assessments of cassava clones.
