## Supplemental Table 1 for "Utilizing Evolutionary Conservation to Detect Deleterious Mutations and Improve Genomic Prediction in Cassava"

### Sheet: Sheet1
	Genus/ID	Species	Greenhouse Identifier	Source	Seq-type
1	Acalypha	hispida	TARS 4886	Germplasm Resources Information Network	Short-Read
2	Aleurites	moluccanus	PI 159043	Germplasm Resources Information Network	Short-Read
3	Bocquillonia	castaneifolia	20090461*A	Montgomery Botanical Garden	Short-Read
4	Breynia	nivosa	957/2003*C	New York Botanic Garden	Short-Read
5	Chamaesyce	celastroides	07-0187	US Botanic Garden	Short-Read
6	Cnidoscolus	chayamansa	916/92*A	New York Botanic Garden	Short-Read
7	Cnidoscolus	aconitifolius	1996-3422-1	Missouri Botanic Garden	Long-Read
8	Codiaeum	variegatum	2011-1101-5	Missouri Botanic Garden	Short-Read
9	Croton	setigerus	W6 48715	Germplasm Resources Information Network	Short-Read
10	Dalechampia	spathulata	1991-3019-1 & 78475*A	Missouri Botanic Garden & New York Botanic Garden	Short-Read
11	Euphorbia	corollata	540/2011*A	New York Botanic Garden	Short-Read
12	Euphorbia	pulcherrima	2016-0302	US Botanic Garden	Long-Read
13	Euphorbia	esula		NCBI: ASM291907v1	Public Assembly
14	Excoecaria	cochinchinensis	2412/2004*A & 880627	New York Botanic Garden & National Tropical Botanic Garden	Long-Read
15	Flueggea	neowawraea	4594/95*F	New York Botanic Garden	Short-Read
16	Garcia	nutans	TARS 1881	Germplasm Resources Information Network	Long-Read
17	Hevea	brasiliensis		NCBI: ASM1045892v1	Public Assembly
18	Hura	crepitans	20172064	National Tropical Botanic Garden	Short-Read
19	hypericum	perforatum		NCBI: hypericum.10X.300bp	Public Assembly
20	Jatropha	Curcas		NCBI: RJC1_Hi-C	Public Assembly
21	Jatropha	multifida	1985-0884-1	Missouri Botanic Garden	Short-Read
22	Jatropha	podagrica	654/70*B	New York Botanic Garden	Short-Read
23	Mallotus	sp.	MIA 8875	Germplasm Resources Information Network	Long-Read
24	Mercurialis	annua	PI 279720	Germplasm Resources Information Network	Long-Read
25	Monadenium	arborescens	11037*1	Denver Botanic Garden	Short-Read
26	Monadenium	elegans	01-0829	US Botanic Garden	Short-Read
27	Monadenium	guentheri	33013*1	Denver Botanic Garden	Short-Read
28	Omphalea	sp.	1997-2689-1	Missouri Botanic Garden	Short-Read
29	Pedilanthus	macrocarpus	01-1676	US Botanic Garden	Short-Read
30	Populus	deltoides		NCBI: ASM1585260v2	Public Assembly
31	Populus	simonii		NCBI: Populus_simonii_2.0	Public Assembly
32	Populus	Trichoocarpa		NCBI: Pop_tri_v3	Public Assembly
33	Reutealis	trisperma	PI 112679	Germplasm Resources Information Network	Long-Read
34	Rhizophora	apiculata		NCBI: Rap_scaffold_v2	Public Assembly
35	Ricinus	Communis		NCBI: JCVI_RCG_1.1	Public Assembly
36	Salix	brachista		NCBI: ASM907833v1	Public Assembly
37	Salix	dunnii		NCBI: SDv1.1	Public Assembly
38	Salix	suchowensis		NCBI: ASM1755242v1	Public Assembly
39	Salix	purpurea		Phytozome: Salix purpurea v5.1	Public Assembly
40	Sapria	himalayana		NCBI: Sapria_himalayana_v1	Public Assembly
41	SRR7121446	NA		https://www.ncbi.nlm.nih.gov/pmc/articles/PMC6441391/	Short-Read
42	SRR7121479	NA		https://www.ncbi.nlm.nih.gov/pmc/articles/PMC6441391/	Short-Read
43	SRR7121540	NA		https://www.ncbi.nlm.nih.gov/pmc/articles/PMC6441391/	Short-Read
44	SRR7121834	NA		https://www.ncbi.nlm.nih.gov/pmc/articles/PMC6441391/	Short-Read
45	SRR7121842	NA		https://www.ncbi.nlm.nih.gov/pmc/articles/PMC6441391/	Short-Read
46	SRR7121892	NA		https://www.ncbi.nlm.nih.gov/pmc/articles/PMC6441391/	Short-Read
47	SRR7122023	NA		https://www.ncbi.nlm.nih.gov/pmc/articles/PMC6441391/	Short-Read
48	SRR7122040	NA		https://www.ncbi.nlm.nih.gov/pmc/articles/PMC6441391/	Short-Read
49	SRR7122043	NA		https://www.ncbi.nlm.nih.gov/pmc/articles/PMC6441391/	Short-Read
50	SRR7122045	NA		https://www.ncbi.nlm.nih.gov/pmc/articles/PMC6441391/	Short-Read
51	SRR7122067	NA		https://www.ncbi.nlm.nih.gov/pmc/articles/PMC6441391/	Short-Read
52	Stillingia	texana	W6 42922	Germplasm Resources Information Network	Short-Read
